# *Greb1* is required for axial elongation and segmentation in vertebrate embryos

**DOI:** 10.1101/692095

**Authors:** Ravindra Singh Prajapati, Richard Mitter, Annalisa Vezzaro, David Ish-Horowicz

**Affiliations:** Cancer Research UK Developmental Genetics Laboratory; Centre for Craniofacial Development and Regenerative Biology, King’s College London, London, SE1 9RT, UK; Francis Crick Institute, 1 Midland Rd, London NW1 1AT, UK; Veyrier, 1255, Switzerland.; Cancer Research UK Developmental Genetics Laboratory, and University College London; Medical Research Council Laboratory of Molecular Biology, University College London, Gower St, London WC1E 6BT

**Keywords:** tailbud, neural tube, axial stem cells, somites, transcriptome, progenitors, clock

## Abstract

During vertebrate embryonic development, the formation of axial structures is driven by a population of stem-like cells that reside in a region of the tailbud called the chordoneural hinge (CNH). We have compared the CNH transcriptome with those of surrounding tissues and shown that the CNH and tailbud mesoderm are transcriptionally similar, and distinct from the presomitic mesoderm. Amongst CNH-enriched genes are several that are required for axial elongation, including *Wnt3a, Cdx2, Brachyury/T* and *Fgf8*, and androgen/estrogen receptor nuclear signalling components such as *Greb1*. We show that the pattern and duration of tailbud *Greb1* expression is conserved in mouse, zebrafish, and chicken embryos, and that *Greb1* is required for axial elongation and somitogenesis in zebrafish embryos. The axial truncation phenotype of *Greb1* morphant embryos is explained by much reduced expression of *No tail* (*Ntl/Brachyury*) which is required for axial progenitor maintenance. Posterior segmentation defects in the morphants (including misexpression of genes such as *mespb, myoD* and *papC*) appear to result, in part, from lost expression of the segmentation clock gene, *her7*.
