## Supplemental Table S1 for "*Greb1* is required for axial elongation and segmentation in vertebrate embryos"

### Sheet: Sheet1
CNH_Vs_PSM.FC	CNH_Vs_PSM.FDR	CNH_Vs_TBM.FC	CNH_Vs_TBM.FDR	CNH_Vs_PSM_TBM.FC	CNH_Vs_PSM_TBM.FDR	CNH_Vs_PSM_TBM.RANK	Symbol	Probe_Id	Chromosome
11.8984	1.96253e-08	1.21881	0.0929755	3.80813	0.443343	3854	Defcr-rs7	ILMN_2524945
10.1641	6.68308e-05	1.10808	0.904588	3.35598	0.487898	4616	T	ILMN_1244340	17
7.43496	2.09982e-09	1.17003	0.0246942	2.94943	0.444998	3868	Fgf17	ILMN_2812286	14
6.78218	1.24371e-05	-1.00738	0.990475	2.5947	0.52143	5366	LOC100044289	ILMN_1231270		Discontinued by NCBI
5.99571	1.62118e-05	-1.12247	0.770031	2.31118	0.576738	6403	Wnt3a	ILMN_1220516	11
5.97373	6.83017e-07	1.0373	0.893602	2.48929	0.499565	4842	Evx1	ILMN_2731113
5.0835	1.08874e-06	-1.05836	0.799983	2.19162	0.547093	5817	Defcr6	ILMN_1254739
4.04584	1.48785e-06	1.7465	0.0039845	2.65821	0.191906	503	Fgf8	ILMN_2721370	19
3.82513	5.76607e-07	1.13274	0.293792	2.08156	0.437636	3640	Greb1	ILMN_2433318
3.8112	3.03146e-05	1.26186	0.353358	2.19299	0.378627	2588	Cdx2	ILMN_2725853
3.61375	1.26653e-06	1.25602	0.0846973	2.13048	0.370115	2413	Sp5	ILMN_2641201	2
3.58477	4.5375e-05	1.00912	0.986897	1.90196	0.516258	5230	Hoxc6	ILMN_1217328	15
3.328	3.03146e-05	-1.18389	0.479731	1.67663	0.636494	7816	A830080H07Rik	ILMN_2457437
2.95706	3.6329e-07	1.15853	0.0840271	1.8509	0.400855	2984	Ets2	ILMN_2594714	16
2.88571	3.51938e-06	1.90415	0.00163823	2.3441	0.0536631	62	Cpn1	ILMN_1253362
2.88495	2.0143e-06	1.0325	0.870069	1.72589	0.493369	4691	Hoxa7	ILMN_2621038	6
2.733	3.6329e-07	1.87448	6.73847e-05	2.2634	0.0420939	43	Cdkn1a	ILMN_2634083	17
2.69944	0.00548842	1.07621	0.931514	1.70446	0.504935	4935	Defcr-rs2	ILMN_1231872
2.64127	2.3671e-06	1.68913	0.00163823	2.11222	0.0891304	131	Tpd52	ILMN_3091288	3
2.61544	2.91112e-05	1.12792	0.53425	1.71756	0.415106	3291	Cd40	ILMN_3115796	2
2.61262	7.02425e-08	1.08827	0.139688	1.68619	0.439533	3704	LOC212390	ILMN_1240069
2.50936	0.000107117	-1.33643	0.159935	1.37028	0.757669	10965	Hopx	ILMN_2548010	5
2.49006	3.24979e-06	1.2796	0.041474	1.78501	0.299196	1381	Gad1	ILMN_1234988
2.48489	1.7142e-05	1.51297	0.0149226	1.93896	0.154212	340	Gcnt2	ILMN_1227951	13
2.48279	0.000329034	1.1483	0.649619	1.68849	0.407122	3103	C230098O21Rik	ILMN_2420353
2.43856	1.99061e-07	1.17611	0.0196589	1.69353	0.3649	2322	Gpr83	ILMN_2707941	9
2.4231	0.000825619	1.00251	0.997271	1.55858	0.535287	5605	Lmo2	ILMN_2767605	2
2.36747	0.00202704	-1.36247	0.368338	1.31819	0.789583	11896	Dusp4	ILMN_2450767
2.33081	1.14829e-05	1.04642	0.801837	1.56173	0.473366	4369	Etv4	ILMN_2778111	11
2.32998	1.12389e-06	1.19038	0.0439204	1.6654	0.347266	2043	Dock6	ILMN_2760963	9
2.32668	1.21411e-07	1.66067	3.0265e-05	1.96567	0.0535709	55	Tmprss2	ILMN_1223880	16
2.31798	1.28864e-06	1.21434	0.0336222	1.67774	0.329838	1745	Irf1	ILMN_2834777	11
2.28609	1.98343e-05	1.34649	0.041474	1.75448	0.225405	778	Susd4	ILMN_2677824
2.28567	1.15263e-06	1.30696	0.00797774	1.72838	0.245304	950	Slc2a3	ILMN_2616565	6
2.28555	6.56112e-05	1.19247	0.316989	1.65089	0.352638	2126	Smox	ILMN_1247267	2
2.27934	0.000103107	1.40525	0.0695579	1.78971	0.202184	548	Cdkn1c	ILMN_2708203	7
2.27914	0.00167324	-1.13072	0.767216	1.41973	0.656465	8356	Uap1l1	ILMN_2467800	2
2.25995	0.00493469	1.17594	0.741936	1.63021	0.407122	3124	Serpine2	ILMN_1246808
2.23753	0.000232343	-1.07549	0.804822	1.44238	0.602028	7065	Cyp26a1	ILMN_2957054	19
2.23	0.000120228	1.44012	0.0543407	1.79206	0.169385	399	Gldc	ILMN_2873750	19
2.21556	0.000498298	1.15926	0.584815	1.60263	0.385648	2700	Pitrm1	ILMN_2780167	13
2.19091	3.00479e-05	1.24293	0.123283	1.6502	0.299986	1388	Acot7	ILMN_2632264	4
2.17272	1.42506e-06	1.51926	0.00120798	1.81684	0.0891304	125	Scara3	ILMN_2706268
2.16756	5.76607e-07	1.59087	0.000149391	1.85696	0.0536631	59	Hap1	ILMN_1244829	11
2.16584	1.01194e-05	1.04902	0.758148	1.50732	0.466938	4219	Wnt5b	ILMN_1224193	6
2.15782	2.63913e-05	-1.05106	0.793557	1.43283	0.577975	6426	Pdia5	ILMN_1255177	16
2.15258	0.000538206	-1.05	0.904588	1.43181	0.588155	6651	Endod1	ILMN_2733356	9
2.0822	0.00145298	1.40713	0.190751	1.7117	0.200996	546	Nup210	ILMN_1257579	6
2.08032	0.000123355	-1.04203	0.886088	1.41294	0.57566	6369	Defcr3	ILMN_2524832	8
2.06446	0.000354646	1.31867	0.161349	1.64995	0.228428	820	Ogfrl1	ILMN_1236107
2.02372	7.68315e-06	-1.03894	0.780155	1.39566	0.565848	6200	Hoxc9	ILMN_2772764	15
1.99748	1.48691e-06	-1.07033	0.369678	1.3661	0.598394	6976	Hoxa11s	ILMN_2619975
1.96779	9.03962e-05	1.221	0.169966	1.55005	0.290377	1301	Crip2	ILMN_2710449	12
1.96196	4.67348e-06	-1.05086	0.650506	1.36638	0.583723	6511	Eva1b	ILMN_2890357	4
1.94611	0.00171568	-1.19954	0.500744	1.27373	0.737197	10503	Rab8b	ILMN_1223029	9
1.92319	2.0143e-06	1.05244	0.542632	1.42269	0.448502	3925	Slit2	ILMN_1253797	5
1.92277	3.38084e-05	1.35308	0.0220895	1.61297	0.152645	332	Ndufaf4	ILMN_2551723
1.90051	2.08718e-05	1.15442	0.182781	1.48121	0.341474	1920	Hoxb7	ILMN_2946183	11
1.89799	0.00481451	-1.07908	0.87079	1.32623	0.645014	8050	Mgst1	ILMN_2940195	6
1.8952	0.0267289	1.03987	0.964379	1.40384	0.556209	5979	Hbb-b1	ILMN_1255462
1.8891	2.91112e-05	1.13047	0.293717	1.46136	0.3649	2321	LOC100045869	ILMN_2535306
1.88758	0.00013061	1.19357	0.236921	1.50099	0.308295	1471	Sall3	ILMN_1252794	18
1.87867	0.00325569	-1.00446	0.994659	1.3676	0.559516	6046	AY761185	ILMN_2903718
1.85241	0.000340394	-1.1544	0.422171	1.26675	0.702293	9681	Rspo3	ILMN_3162785	10
1.83241	1.9603e-05	1.04646	0.735748	1.38475	0.456337	4046	Snx11	ILMN_2674752	11
1.82215	1.0327e-06	1.10824	0.0773123	1.42105	0.374044	2484	Furin	ILMN_3148489	7
1.82211	2.61822e-05	1.28022	0.029767	1.52732	0.191906	499	Rnf208	ILMN_2636349	2
1.80778	3.8537e-05	1.05475	0.710649	1.38085	0.444032	3860	Ccnd1	ILMN_2601471
1.78667	3.24633e-06	1.39685	0.00163823	1.57978	0.0676899	91	Tcea3	ILMN_2776283
1.77976	0.0105047	-1.10509	0.823223	1.26906	0.686151	9271	Hoxc10	ILMN_2836888	15
1.77943	5.02559e-06	1.17559	0.0439204	1.44633	0.290377	1294	Eno3	ILMN_2757569	11
1.77914	0.00140975	1.0657	0.837977	1.37696	0.452758	3997	Prnp	ILMN_2619316	2
1.77798	3.57537e-05	1.04365	0.771234	1.3622	0.457965	4097	Pgm2	ILMN_1230977
1.77415	1.48785e-06	1.03897	0.585429	1.35768	0.457991	4100	Prr18	ILMN_2728682	17
1.77383	0.000698192	-1.00885	0.980612	1.32599	0.550311	5862	Defcr26	ILMN_2938932	8
1.76348	0.00459174	1.15504	0.640563	1.4272	0.369282	2401	Lhpp	ILMN_2600720	7
1.76238	9.95269e-05	1.34423	0.029767	1.53917	0.117232	218	Wfdc2	ILMN_1236758	2
1.75332	2.4348e-06	1.0852	0.217333	1.37939	0.393997	2883	Tril	ILMN_2615431	6
1.75305	0.000142359	-1.30896	0.0502629	1.15727	0.844262	13633	Ngfr	ILMN_2851288	11
1.74787	0.000954324	-1.12927	0.567139	1.2441	0.695792	9521	Fnbp1	ILMN_1255974	2
1.74316	1.12875e-06	1.26681	0.00215507	1.48602	0.168362	394	Sbk	ILMN_2724545
1.74245	5.25732e-05	1.0777	0.549616	1.37035	0.40971	3178	Hoxd10	ILMN_2702687	2
1.73185	8.90173e-06	-1.0207	0.875707	1.30259	0.552251	5898	Slc1a4	ILMN_2888552	11
1.72566	0.000495608	1.3758	0.0525346	1.54083	0.103704	161	Zcchc18	ILMN_2649172	X
1.71698	2.27272e-05	1.01327	0.941533	1.319	0.500512	4882	LOC100044177	ILMN_1232495
1.71488	0.00241477	-1.06485	0.847957	1.26903	0.637421	7843	Sgk1	ILMN_1213954	10
1.70705	0.0189007	1.1484	0.749185	1.40013	0.407122	3092	Oat	ILMN_2933112	7
1.7039	0.00147229	1.2016	0.355774	1.43088	0.283857	1232	Ndufaf4	ILMN_2734060	4
1.69557	0.000172156	-1.05936	0.737103	1.26513	0.615485	7371	Adamtsl2	ILMN_2650115	2
1.69466	0.000111168	1.11784	0.37226	1.37636	0.355618	2196	Fzd10	ILMN_2976821	5
1.67516	6.44036e-05	1.35863	0.0124758	1.50862	0.0744598	97	Grina	ILMN_2588411	15
1.67278	0.00024589	1.07762	0.649903	1.34262	0.409507	3173	Trim2	ILMN_2511355	3
1.66695	0.00427511	1.24596	0.343595	1.44116	0.245149	921	Notum	ILMN_2932164	11
1.66448	5.05814e-05	1.10602	0.332062	1.35682	0.362626	2290	Cd83	ILMN_2865016	13
1.65902	0.000583199	-1.22207	0.187442	1.16514	0.805824	12385	Cd63	ILMN_2653617
1.65899	0.00151887	-1.22891	0.266977	1.16188	0.814753	12615	D17Wsu92e	ILMN_1257938	17
1.65885	0.0094287	1.03395	0.948372	1.30964	0.518904	5301	Apcdd1	ILMN_2965660
1.65563	0.00101027	1.29431	0.125044	1.46386	0.157091	359	Adrb2	ILMN_1241610	18
1.65383	2.23849e-05	1.13238	0.148694	1.36849	0.321009	1673	Gabarapl1	ILMN_1236958	6
1.65041	1.83749e-05	1.02971	0.801837	1.30362	0.47013	4305	Zyx	ILMN_2514292	6
1.6461	0.00428475	1.05	0.89639	1.31469	0.48003	4485	Scara5	ILMN_3008068	14
1.64106	0.00183724	1.07443	0.779038	1.32786	0.428945	3553	Anxa3	ILMN_1241171	5
1.63962	0.000171007	1.06774	0.663538	1.32314	0.416576	3326	Insr	ILMN_1242794
1.63691	2.72783e-06	1.11655	0.0690288	1.35192	0.33789	1837	Olfml3	ILMN_1233455	3
1.63298	0.000304333	-1.00297	0.991144	1.27599	0.535287	5606	Cib1	ILMN_2621847	7
1.63007	3.01908e-05	1.03958	0.741796	1.30177	0.452758	4000	Il17rd	ILMN_1248657	14
1.62077	0.000521793	1.34902	0.0439204	1.47867	0.0888199	116	Ramp2	ILMN_2661422	11
1.61977	0.000292911	-1.00814	0.977804	1.26756	0.5439	5786	Notch4	ILMN_1220697	17
1.61326	0.00247086	-1.06763	0.809701	1.22926	0.651982	8197	Slc1a3	ILMN_2634317	15
1.61043	9.99538e-05	1.15694	0.1636	1.36498	0.28355	1210	Lypd6b	ILMN_2596998
1.60927	0.0272607	1.25305	0.515731	1.42003	0.303208	1437	Samd9l	ILMN_1224855	6
1.60919	0.000939397	-1.04459	0.860829	1.24117	0.609638	7256	Pgk1	ILMN_2651886	X
1.60667	0.0120209	-1.1211	0.740506	1.19713	0.731192	10393	Tpm1	ILMN_3007072	9
1.60377	0.000222345	-1.00492	0.985677	1.26329	0.537713	5646	LOC100046775	ILMN_1225654
1.60224	0.00456225	1.07092	0.824115	1.30991	0.442736	3830	Elf3	ILMN_2850233	1
1.60069	0.00349808	1.09538	0.725063	1.32415	0.404762	3051	Centd3	ILMN_1243107	18
1.59677	0.000176666	1.35029	0.0194639	1.46837	0.0580961	76	Acot1	ILMN_3139875	12
1.59036	0.00013061	-1.36292	0.0130845	1.08022	0.916838	16265	Chst7	ILMN_1216374	X
1.59002	5.02559e-06	1.1379	0.0439204	1.3451	0.290377	1318	Lix1	ILMN_2686594	17
1.58958	1.82265e-05	-1.10331	0.191951	1.20031	0.682307	9161	Strbp	ILMN_1248824
1.58872	0.00288809	1.3089	0.152575	1.44204	0.145595	290	Bex4	ILMN_3043587	X
1.58791	0.00101493	1.22461	0.186977	1.39448	0.210613	609	Bik	ILMN_2717011	15
1.5871	1.90208e-05	1.19507	0.0306635	1.3772	0.210613	602	Creld1	ILMN_1232170	6
1.58334	0.000155023	1.18331	0.127589	1.36879	0.230365	849	Kdm7a	ILMN_2595814
1.5673	0.00226824	1.14721	0.476849	1.3409	0.319	1658	Hba-x	ILMN_1240267	11
1.56653	0.00103546	1.01949	0.948372	1.26375	0.506477	4952	Defcr-rs10	ILMN_2746576
1.56266	0.00208098	1.15909	0.415645	1.34583	0.30121	1411	Ly6a	ILMN_1255416	15
1.55884	0.00320643	-1.10898	0.648792	1.1856	0.71338	9952	Thsd2	ILMN_2736451
1.55878	0.000997671	-1.82111	0.00313279	-1.08087	0.939784	17165	Sct	ILMN_2592834
1.55799	8.69234e-05	1.05469	0.654176	1.28187	0.422717	3444	Mmp2	ILMN_2678218	8
1.55745	0.0153603	1.06452	0.884969	1.28761	0.479021	4469	Dusp6	ILMN_2925711	10
1.55563	1.24371e-05	1.06024	0.415934	1.28427	0.407122	3122	Rps6ka1	ILMN_2975718	4
1.55417	0.0279344	1.35032	0.316989	1.44867	0.209934	583	Foxa3	ILMN_1228748	7
1.55219	0.000431151	1.01675	0.945344	1.25626	0.502474	4901	Chic1	ILMN_1247127
1.54725	9.94373e-05	1.20604	0.0584048	1.36603	0.190082	470	Ddah1	ILMN_1256676
1.54575	0.00579488	-1.09123	0.749754	1.19017	0.696363	9548	Gja1	ILMN_1244291	10
1.54469	6.56112e-05	1.22078	0.0357104	1.37322	0.157091	364	Klhl6	ILMN_2619528	16
1.54361	0.000136134	1.1118	0.315025	1.31003	0.333852	1819	Etsrp71	ILMN_2678641
1.54354	1.01194e-05	-1.00991	0.935779	1.23628	0.538052	5662	Limch1	ILMN_2628603	5
1.53557	0.001014	1.02525	0.92482	1.25473	0.493369	4702	Cdk6	ILMN_2474052
1.53539	8.25763e-05	1.02888	0.838538	1.25687	0.469084	4261	Shc1	ILMN_2957070	3
1.52932	0.00113768	1.16526	0.304323	1.33494	0.264819	1083	Mylc2b	ILMN_2953531	17
1.52883	0.000173917	1.03129	0.847432	1.25565	0.467176	4236	Rasgrp4	ILMN_1228808	7
1.51798	0.000415747	-1.11027	0.39824	1.16928	0.715188	9994	Hoxd12	ILMN_2951852	2
1.51528	0.0107656	-1.1209	0.682316	1.16269	0.75233	10847	Car14	ILMN_2973824	3
1.51466	0.000122586	1.01395	0.941104	1.23927	0.499256	4837	Angpt2	ILMN_1234487	8
1.51108	3.90718e-05	-1.08651	0.300306	1.17931	0.676474	8975	Rell1	ILMN_2656645	5
1.50774	0.000364935	1.03937	0.814648	1.25184	0.452458	3992	Iap	ILMN_1225712
1.50647	0.00291756	1.43199	0.041474	1.46876	0.0438096	44	Shh	ILMN_2610013	5
1.50338	0.00961308	1.04489	0.907322	1.25334	0.490619	4659	LOC100045413	ILMN_1245007
-1.50321	3.60363e-05	-1.25556	0.0111223	-1.37381	0.0891304	129	Lama1	ILMN_2973288	17
-1.50417	0.000808829	-1.15415	0.283687	-1.31759	0.266179	1091	Fzd7	ILMN_2907560	1
-1.51004	9.04492e-06	1.00086	0.995357	-1.22831	0.518958	5308	Crhbp	ILMN_1231710	13
-1.51223	0.00219612	-1.02534	0.933812	-1.24521	0.499565	4857	Tmsb10	ILMN_3067068	6
-1.51698	2.44346e-05	-1.01585	0.901264	-1.24138	0.490275	4644	Lrrn1	ILMN_2759736	6
-1.51777	2.3671e-06	-1.00926	0.916995	-1.23767	0.498909	4830	Rasgrp1	ILMN_1246609	2
-1.51825	3.70821e-05	-1.04758	0.620408	-1.26115	0.425745	3519	Sulf1	ILMN_2501191
-1.52405	0.000359248	1.07522	0.592038	-1.19056	0.664484	8553	Phf17	ILMN_2707137	3
-1.52714	4.71337e-06	-1.04515	0.473287	-1.26336	0.426892	3532	Irf6	ILMN_1216279	1
-1.52905	0.000107117	-1.01802	0.918111	-1.24764	0.491488	4678	Ppib	ILMN_1245092	9
-1.53496	0.00462703	1.03852	0.913146	-1.21574	0.624262	7497	Rbm35a	ILMN_2947559	4
-1.53871	0.000364597	-1.02858	0.889243	-1.25805	0.478329	4428	Uck2	ILMN_2880536	1
-1.54358	0.00555135	-1.02744	0.945089	-1.25934	0.512506	5118	Myocd	ILMN_2435360
-1.54716	0.00650914	1.01339	0.977475	-1.23561	0.587659	6643	Peg3	ILMN_1245246	7
-1.55111	6.60579e-05	1.16116	0.100705	-1.15578	0.77031	11390	Ddit4l	ILMN_2695819	3
-1.55146	0.000468916	-1.12512	0.3786	-1.3212	0.323755	1712	LOC671878	ILMN_1217489	X
-1.55734	0.00249989	-1.00408	0.99101	-1.25048	0.540967	5734	Mllt4	ILMN_2593230
-1.5643	0.0172091	-1.20583	0.526092	-1.37342	0.310077	1520	Odz4	ILMN_1230926	7
-1.56864	1.25251e-05	-1.07957	0.281361	-1.30133	0.378301	2581	Metrn	ILMN_2739843
-1.57012	0.000877268	-1.30898	0.07176	-1.43362	0.108402	169	Clic4	ILMN_1230546	4
-1.57598	1.14829e-05	-1.08357	0.247671	-1.30678	0.374044	2482	Mb21d2	ILMN_2453954	16
-1.58101	2.72783e-06	1.03948	0.53425	-1.23328	0.590933	6702	Camk2n1	ILMN_2810963	4
-1.58293	0.00152455	-1.27492	0.142707	-1.42061	0.155704	355	Nkd2	ILMN_1228631	13
-1.58349	0.000889648	1.02753	0.921921	-1.2414	0.587659	6636	Synm	ILMN_1214880
-1.59742	3.4178e-05	1.07148	0.461991	-1.22101	0.641618	7942	Znf512b	ILMN_1219778	2
-1.60254	2.052e-06	-1.09243	0.102322	-1.32313	0.36231	2289	Ifitm1	ILMN_1214071	7
-1.60512	1.45009e-05	-1.16384	0.0483918	-1.36679	0.254921	1021	Frmd6	ILMN_2828916	12
-1.60604	2.80717e-05	1.18327	0.0518913	-1.16503	0.777998	11612	Tubb2b	ILMN_1377919	13
-1.61523	9.8651e-05	-1.02715	0.878675	-1.28805	0.478774	4446	Col5a1	ILMN_2748402	2
-1.62062	0.000507529	1.0325	0.895284	-1.25284	0.589873	6683	Sap30	ILMN_2694917	8
-1.62561	4.51263e-06	-1.33579	0.00163823	-1.47359	0.0574955	74	Nme7	ILMN_1259075	1
-1.62693	0.00508651	1.0012	0.997898	-1.27475	0.562304	6105	Pcdh19	ILMN_2696829
-1.62763	0.000595936	1.00887	0.978563	-1.27016	0.551409	5884	Pgm5	ILMN_3129198	19
-1.63147	0.00395373	-1.00741	0.986897	-1.28201	0.542259	5762	Fgf18	ILMN_2764004	11
-1.63803	0.000194976	1.02081	0.927382	-1.26674	0.564924	6155	Lrig1	ILMN_2640862	6
-1.64119	0.000304393	-1.01013	0.971915	-1.28756	0.513178	5162	Nrarp	ILMN_2596979	2
-1.64612	7.78583e-05	1.19091	0.100705	-1.17568	0.776293	11570	4732462B05Rik	ILMN_1213708
-1.65561	0.000355374	-1.08994	0.595685	-1.34332	0.392008	2858	Ifitm3	ILMN_2658501	7
-1.65747	0.000166688	-1.08207	0.579274	-1.33921	0.399887	2967	Dab2ip	ILMN_2615557
-1.66287	0.00242493	-1.0245	0.951019	-1.30522	0.51112	5098	Myocd	ILMN_3151642	11
-1.66853	1.04326e-06	-1.03142	0.586319	-1.31185	0.46445	4171	Gmds	ILMN_2766596	13
-1.68224	0.0152213	-1.05267	0.925899	-1.33073	0.509269	5065	Tcf3	ILMN_3109289	6
-1.69269	0.00500254	-1.51179	0.085786	-1.59968	0.0791931	105	F830002E14Rik	ILMN_1215076		AK089567
-1.69375	1.15263e-06	-1.08979	0.103504	-1.35862	0.380417	2601	LOC100045484	ILMN_1213311
-1.7	5.73855e-05	1.03843	0.803119	-1.27949	0.585049	6572	Chst15	ILMN_1239627
-1.71239	2.29295e-05	1.02415	0.875794	-1.29306	0.56039	6057	Spsb4	ILMN_1243507	9
-1.71387	1.94891e-05	-1.10478	0.278848	-1.37603	0.369282	2400	Lrig3	ILMN_1213273	10
-1.71649	2.866e-06	-1.05593	0.442811	-1.34629	0.431179	3564	Pdlim1	ILMN_1234072
-1.71668	2.4348e-06	-1.04694	0.518981	-1.34062	0.442498	3825	Rbp1	ILMN_1238433
-1.71937	0.000538307	-1.01367	0.96817	-1.32018	0.513178	5167	LOC100046963	ILMN_1220560
-1.72494	2.06588e-05	1.0418	0.73751	-1.28676	0.585762	6597	Notch1	ILMN_1241915	2
-1.74023	0.000107117	1.11952	0.390807	-1.24677	0.680949	9073	Hipk2	ILMN_1233987
-1.75251	0.000193203	-1.05987	0.759002	-1.36288	0.44034	3778	Igsf4a	ILMN_2505841
-1.7557	1.46708e-05	1.00569	0.977475	-1.32127	0.527614	5465	Lhfpl2	ILMN_2721357	13
-1.76243	2.0143e-06	-1.09157	0.166638	-1.38702	0.386397	2746	Zfp238	ILMN_3124947	1
-1.76298	2.0143e-06	-1.06659	0.336474	-1.37127	0.418766	3362	Trp63	ILMN_1216742	16
-1.77854	1.62118e-05	1.21707	0.0419277	-1.20885	0.76987	11361	Ptn	ILMN_2638114	6
-1.79534	1.30623e-05	-1.02345	0.877448	-1.35552	0.487152	4591	Vstm2b	ILMN_1251276
-1.81069	0.000381183	-1.0727	0.754146	-1.39367	0.435634	3618	Epb4.1l3	ILMN_1244272	17
-1.82091	0.000458531	1.22246	0.250211	-1.22047	0.77056	11398	Col18a1	ILMN_2735184	10
-1.8213	0.000359229	-1.04373	0.875583	-1.37875	0.472028	4349	Phxr4	ILMN_2751603
-1.82262	0.00484834	-1.0318	0.953282	-1.37134	0.516673	5245	Cer1	ILMN_2775793
-1.8268	2.0143e-06	-1.04837	0.543219	-1.3839	0.448327	3921	Hs3st3a1	ILMN_2627193
-1.86835	0.000120228	-1.29949	0.0722019	-1.55817	0.197286	532	Lmo4	ILMN_2642403	3
-1.88302	0.01897	1.00877	0.991086	-1.36626	0.595473	6909	Ripply2	ILMN_1250174
-1.88386	5.76607e-07	-1.02938	0.672535	-1.39256	0.476918	4412	Krt14	ILMN_2722616	11
-1.8901	0.000342501	-1.04694	0.871667	-1.40671	0.471298	4322	Cited2	ILMN_2477221	10
-1.89782	2.23146e-05	-1.04136	0.791971	-1.40581	0.467176	4237	LOC100046232	ILMN_2595732
-1.92127	2.26755e-07	-1.02187	0.726161	-1.40118	0.487898	4605	Foxc2	ILMN_2703433	8
-1.94621	7.64662e-06	-1.01721	0.92177	-1.40702	0.498013	4808	Reln	ILMN_2704257	5
-1.95331	1.7142e-05	-1.00849	0.971306	-1.40353	0.509269	5076	Gpx2	ILMN_2674483
-1.96641	1.52056e-06	1.01229	0.926322	-1.39375	0.532574	5530	Efna5	ILMN_2757641	17
-1.96724	0.000142359	1.04069	0.881035	-1.37489	0.578516	6427	Slc9a3r1	ILMN_1240256	11
-1.96748	0.0010547	-1.03957	0.92627	-1.43015	0.494062	4743	Gadd45g	ILMN_2744890	13
-2.06116	1.52056e-06	-1.00263	0.986899	-1.43756	0.513178	5161	Zcchc24	ILMN_2675922
-2.06809	0.00500254	-1.01312	0.985947	-1.44749	0.544665	5795	Mesp1	ILMN_2687727	7
-2.09185	2.4348e-06	-1.13286	0.152651	-1.53941	0.377524	2545	Fhl1	ILMN_2713285	X
-2.12717	1.56132e-06	-1.1204	0.159935	-1.54379	0.388768	2808	Crabp1	ILMN_1227671	9
-2.15738	9.63269e-06	1.06989	0.616699	-1.42002	0.593464	6816	Zfp362	ILMN_2738156
-2.1655	1.0327e-06	1.07787	0.32445	-1.41741	0.597404	6943	Msc	ILMN_2769777	1
-2.18558	0.00552701	-1.06895	0.919624	-1.52849	0.49546	4771	Foxc1	ILMN_2886260	13
-2.19803	1.52056e-06	-1.07094	0.452985	-1.53426	0.44034	3780	Six1	ILMN_2904117	12
-2.2344	0.000808829	-1.04211	0.931514	-1.52594	0.496962	4787	Add3	ILMN_2901283	19
-2.33165	1.71761e-06	1.26642	0.0205249	-1.35688	0.727215	10298	Smoc1	ILMN_1225376	12
-2.46153	1.90208e-05	-1.06085	0.773843	-1.61596	0.465444	4190	Emid2	ILMN_1247358	5
-2.5296	3.22417e-08	-1.17115	0.00791657	-1.72121	0.373632	2466	Rab15	ILMN_1217009	12
-2.60215	2.3671e-06	-1.02745	0.886847	-1.63511	0.493667	4740	Maml2	ILMN_2457571	9
-2.74958	2.57309e-05	1.40521	0.0601453	-1.39882	0.767613	11290	Ppp1r1a	ILMN_2616584	15
-2.75291	1.12389e-06	1.04815	0.714262	-1.62064	0.557978	6011	Ism1	ILMN_2728134
-2.84827	3.48163e-05	-1.09726	0.709098	-1.76785	0.445302	3875	Ppap2b	ILMN_2630993	4
-3.03859	3.24501e-06	1.07298	0.687562	-1.68283	0.574154	6330	Meis1	ILMN_1218266	11
-3.37715	5.76607e-07	-1.02608	0.885444	-1.86151	0.498909	4826	Myl1	ILMN_2878542	1
-3.39778	3.24633e-06	-1.12503	0.479893	-1.95515	0.436789	3630	Rep15	ILMN_2594066	6
-3.67087	5.06968e-08	-1.20146	0.0227304	-2.10009	0.394565	2898	Fgfr2	ILMN_1225071	7
-3.96137	3.24633e-06	1.04504	0.87711	-1.94696	0.545414	5801	Meis2	ILMN_2850391	2
-4.73216	0.00531351	1.04579	0.978201	-2.12719	0.584496	6543	Meox1	ILMN_1213886	11
-4.75222	3.6329e-07	-1.08589	0.559793	-2.27165	0.470058	4297	Pdzrn3	ILMN_3156010	6
-5.50225	9.86692e-05	-1.0264	0.975065	-2.37645	0.512506	5141	Cxcl12	ILMN_2658908
-5.7989	2.08718e-05	-1.15009	0.714927	-2.58249	0.452383	3986	Tcf15	ILMN_1231030	2

### Sheet: Sheet4
Ccnd1		T
Chst7		Fgf17				Symbol		-2.06116	Mesp1	Add3			Acot7	T
Cyp26a1		Wnt3a			11.8984	Defcr-rs7		-2.06809	Crabp1	Crabp1			Cdkn1a	Fgf17
Dusp6		Evx1			10.1641	T		-2.09185	Msc	Cxcl12			Cdkn1c	Wnt3a
Ets2		Fgf8			7.43496	Fgf17		-2.12717	Foxc1	Fgfr2			Cdx2	Evx1
Etv4		Greb1			6.78218	LOC100044289		-2.15738	Six1	Foxc1			Cpn1	Fgf8
Evx1		Sp5			5.99571	Wnt3a		-2.1655	Add3	Ism1			Cyp26a1	Greb1
Fgf17		Hoxc6			5.97373	Evx1		-2.18558	Smoc1	Maml2			Dock6	Cdx2
Fgf8		Ets2			5.0835	Defcr6		-2.19803	Rab15	Meis1			Dusp4	Sp5
Furin		Gad1			4.04584	Fgf8		-2.2344	Maml2	Meis2			Ets2	Hoxc6
Gad1		Etv4			3.82513	Greb1		-2.33165	Ppp1r1a	Meox1			Etv4	Ets2
Greb1		Tmprss2			3.8112	Cdx2		-2.46153	Ism1	Mesp1			Evx1	Cpn1
Hoxb7		Cyp26a1			3.61375	Sp5		-2.5296	Meis1	Msc			Fgf8	Hoxa7
Hoxc6		Scara3			3.58477	Hoxc6		-2.60215	Myl1	Myl1			Fgf17	Cdkn1a
Il17rd		Slit2			3.328	A830080H07Rik		-2.74958	Fgfr2	Pdzrn3			Gad1	Hopx
Klhl6		Ndufaf4			2.95706	Ets2		-2.75291	Meis2	Ppp1r1a			Gcnt2	Gad1
Limch1		Hoxb7			2.88571	Cpn1		-2.84827	Meox1	Rab15			Gldc	Gcnt2
Lix1		Sall3			2.88495	Hoxa7		-3.03859	Pdzrn3	Six1			Greb1	Lmo2
Lypd6b		Rspo3			2.733	Cdkn1a		-3.37715	Cxcl12	Smoc1			Hopx	Dusp4
Rspo3		Furin			2.69944	Defcr-rs2		-3.39778	Tcf15	Tcf15			Hoxa7	Etv4
Sall3		Ccnd1			2.64127	Tpd52		-3.67087	Fhl1	Fhl1			Hoxc6	Dock6
Scara3		Ndufaf4			2.61544	Cd40		-3.96137	Zcchc24	Plpp3			Hoxc9	Slc2a3
Shh		Il17rd			2.61262	LOC212390		-4.73216	Zfp362				Lmo2	Cdkn1c
Slit2		Lypd6b			2.50936	Hopx		-4.75222	Emid2				Pitrm1	Serpine2
Sp5		Tpm1			2.49006	Gad1		-5.50225	Ppap2b				Serpine2	Cyp26a1
T		Chst7			2.48489	Gcnt2		-5.7989	Rep15				Slc2a3	Gldc
Tmprss2		Lix1			2.48279	C230098O21Rik							Sp5	Pitrm1
Tpm1		Dusp6			2.43856	Gpr83							T	Acot7
Wnt3a		Klhl6			2.4231	Lmo2							Wnt3a	Wnt5b
Add3		Limch1			2.36747	Dusp4							Wnt5b	Hoxc9
Cer1		Shh			2.33081	Etv4								Defcr-rs7
Cited2		Defcr-rs7			2.32998	Dock6								LOC100044289
Crabp1		LOC100044289			2.32668	Tmprss2								Defcr6
Defa-rs2		Defcr6			2.31798	Irf1								A830080H07Rik
Epb41l3		Cdx2			2.28609	Susd4								Defcr-rs2
Fgf18		A830080H07Rik			2.28567	Slc2a3								Tpd52
Foxc1		Cpn1			2.28555	Smox								Cd40
Foxc2		Hoxa7			2.27934	Cdkn1c								LOC212390
Fzd7		Cdkn1a			2.27914	Uap1l1								C230098O21Rik
Gadd45g		Defcr-rs2			2.25995	Serpine2								Gpr83
Hipk2		Tpd52			2.23753	Cyp26a1								Tmprss2
Hoxc11		Cd40			2.23	Gldc								Irf1
Ifitm1		LOC212390			2.21556	Pitrm1								Susd4
Ism1		Hopx			2.19091	Acot7								Smox
Lhfpl2		Gcnt2			2.17272	Scara3								Uap1l1
Lrig1		C230098O21Rik			2.16756	Hap1								Scara3
Meis1		Gpr83			2.16584	Wnt5b								Hap1
Meis2		Lmo2			2.15782	Pdia5								Pdia5
Meox1		Dusp4			2.15258	Endod1								Endod1
Mesp1		Dock6			2.0822	Nup210								Nup210
Myocd		Irf1			2.08032	Defcr3								Defcr3
Notch1		Susd4			2.06446	Ogfrl1								Ogfrl1
Nrarp		Slc2a3			2.02372	Hoxc9								Hoxa11s
Pcdh19		Smox			1.99748	Hoxa11s
Pgm5		Cdkn1c
Ppp1r1a		Uap1l1
Rbp1		Serpine2
Ripply2		Gldc
Six1		Pitrm1
Smoc1		Acot7
Sulf1		Hap1
Tcf15		Wnt5b
Tenm4		Pdia5
		Endod1
		Nup210
		Defcr3
		Ogfrl1
		Hoxc9
		Hoxa11s
		Crip2
		Eva1b
		Rab8b
		Mgst1
		Hbb-b1
		LOC100045869
		AY761185
		Snx11
		Rnf208
		Tcea3
		Hoxc10
		Eno3
		Prnp
		Pgm2
		Prr18
		Defcr26
		Lhpp
		Wfdc2
		Tril
		Ngfr
		Fnbp1
		Sbk
		Hoxd10
		Slc1a4
		Zcchc18
		LOC100044177
		Sgk1
		Oat
		Adamtsl2
		Fzd10
		Grina
		Trim2
		Notum
		Cd83
		Cd63
		D17Wsu92e
		Apcdd1
		Adrb2
		Gabarapl1
		Zyx
		Scara5
		Anxa3
		Insr
		Olfml3
		Cib1
		Ramp2
		Notch4
		Slc1a3
		Samd9l
		Pgk1
		LOC100046775
		Elf3
		Centd3
		Acot1
		Strbp
		Bex4
		Bik
		Creld1
		Kdm7a
		Hba-x
		Defcr-rs10
		Ly6a
		Thsd2
		Sct
		Mmp2
		Rps6ka1
		Foxa3
		Chic1
		Ddah1
		Gja1
		Etsrp71
		Cdk6
		Shc1
		Mylc2b
		Rasgrp4
		Hoxd12
		Car14
		Angpt2
		Rell1
		Iap
		LOC100045413
