## Supplemental Table S3 for "*Greb1* is required for axial elongation and segmentation in vertebrate embryos"

### Sheet: Fig.1D
NBS E8.5 Wymeersch et al 2018	NMP E8.5 Gouti et al 2017	NMP E9.5 Gouti et al 2017	CNH E10.5 Wymeersch et al 2018	CNH E10.5
Hoxc6	Wnt8a	Myo5b	A830080H07Rik	T		4 common elements in "NBS E8.5", "NMP E9.5", "CNH E10.5" and "CNH E10.5":
Notch4	Ptprz1	Hoxa10	Anxa3	Fgf17		Greb1
Rab8b	Foxh1	Hoxd8	Bik	Greb1		Ets2
Samd9l	rxrg	Hoxd3os1	C230098O21Rik	A830080H07Rik		Cyp26a1
Iap	Fst	Foxd1	Cd40	Ets2
Gcnt2	Cdh1	Hoxd9	Cd63	Cd40
Pgm2	Pou5f1	Pde4d	Cd83	Hopx
Creld1	dsg2	Fgf18	Cib1	Gad1
Olfml3	Fgfbp3	Sparcl1	Creld1	Gcnt2
Angpt2	Cdx1	Fbn2	Cyp26a1	C230098O21Rik
Gad1	Upp1	Cyp26a1	Dusp6	Gpr83
Ogfrl1	Kifc2	Serinc5	Elf3	Lmo2
LOC212390	Fabp7	Hoxc9	Endod1	Susd4
Hba-x	Nr6a1	Lrp2	Eno3	Smox
Anxa3	Grsf1	Tril	Ets2	Cyp26a1
T	Prtg	Hoxa9	Fgf17	Pdia5
Hap1		Stra6l	Gad1	Endod1
LOC100045413		Palld	Gcnt2	Ogfrl1
Serpine2		Ets2	Gpr83	Hoxa11s
Smox		Greb1	Greb1	LOC100045869
Dusp6		Tuba1a	Hba-x	Rnf208
Il17rd		Slc25a4	Hopx	Hoxc10
Cpn1		Hmga2	Hoxa11s	Eno3
Slit2		Dpysl2	Hoxc10	Pgm2
Pdia5			Hoxd10	Prr18
Fnbp1			Hoxd12	Hoxd10
C230098O21Rik			Il17rd	Slc1a4
Greb1			Limch1	Oat
A830080H07Rik			Lix1	Trim2
Uap1l1			Lmo2	Cd83
Cd40			LOC100045413	Cd63
Tpm1			LOC100045869	Scara5
LOC100045869			LOC100046775	Anxa3
Hopx			Lypd6b	Cib1
Grina			Notch4	Il17rd
Ets2			Oat	Notch4
Lypd6b			Ogfrl1	Slc1a3
Irf1			Pdia5	Lypd6b
Hoxa11s			Pgm2	Samd9l
Limch1			Prr18	Tpm1
Cdkn1a			Rell1	LOC100046775
Rnf208			Rnf208	Elf3
Fgf17			Samd9l	Lix1
Adamtsl2			Scara5	Bik
Cd63			Slc1a3	Creld1
Rell1			Slc1a4	Hba-x
Susd4			Smox	Thsd2
Mmp2			Susd4	Dusp6
Hoxd10			T	Limch1
Scara3			Thsd2	Hoxd12
Gpr83			Tpm1	Rell1
Cdkn1c			Trim2	LOC100045413
Fgf8			Rftn2	Defcr-rs7
Prr18			Antxr1	LOC100044289
Endod1			Bcl11a	Wnt3a
Thsd2			Casp6	Evx1
Eno3			D630014A15Rik	Defcr6
Dock6			Dync1i1	Fgf8
Lmo2			Epb4.9	Cdx2
Hoxc9			Etfa	Sp5
Hoxc10			Fat1	Hoxc6
Elf3			Flnb	Cpn1
Ngfr			Gnas	Hoxa7
Cd83			Gpx8	Cdkn1a
Slc1a4			Hbb-y	Defcr-rs2
Hoxb7			Hes6	Tpd52
Hoxd12			Lamp2	LOC212390
Cyp26a1			Lima1	Dusp4
Apcdd1			LOC100046343	Etv4
Scara5			Lypd6	Dock6
Furin			Mfap2	Tmprss2
Rspo3			Mllt3	Irf1
Hoxd9			Oxct1	Slc2a3
Bmp1			Plekhg2	Cdkn1c
Palld			Pmaip1	Uap1l1
Lypd6			Rap2c	Serpine2
Vwa2			Rasl11b	Gldc
Cdh3			Sall1	Pitrm1
Prickle1			Sema3f	Acot7
Trps1			Smyd2	Scara3
Antxr1			Tax1bp3	Hap1
Arpc1b			Tdrkh	Wnt5b
Bcor			Tmem98	Nup210
Odz4			Tuba1a	Defcr3
Oxct1			Wnt5a	Hoxc9
Ssbp4			Adh6b	Crip2
Igfbp2			Txnip	Eva1b
Mfap2			Frmd4a	Rab8b
E030026I10Rik			Rhob	Slit2
D630014A15Rik			Zfp46	Hoxb7
Tmem50b			Dpp8	Mgst1
Epb4.9			Ier3	Hbb-b1
Col2a1			2610024H22Rik	Sall3
Sema3f			Stau2	AY761185
St5			Hoxa5	Rspo3
Mllt3			Igfbp3	Snx11
Igfbp5			Hoxd4	Furin
H19			mKIAA0282	Ccnd1
Wnt5a			C920004C08Rik	Tcea3
Fmnl3			2610528A11Rik	Prnp
Hes6			Hp1bp3	Defcr26
Gpx8			Srebf2	Lhpp
Tmem98			Spsb1	Wfdc2
Smyd2			Ckb	Tril
Ppic			1110003E01Rik	Ngfr
Tdrkh			Mfsd2	Fnbp1
Lrp12			Hbb-bh1	Sbk
Rasl11b			Nuak1	Zcchc18
Hbb-y			Slc4a1	LOC100044177
Plekhg2			C230043G09Rik	Sgk1
Dync1i1			Nkd2	Adamtsl2
Casp6			Cd59a	Fzd10
Cyp27a1			Hsd17b7	Grina
Hba-a1			Sh3pxd2b	Notum
Adh6b			Hadhb	D17Wsu92e
Txnip			B430110C06Rik	Apcdd1
4732462B05Rik			Adam23	Adrb2
Antxr2			Tcf15	Gabarapl1
Frmd4a			LOC100045981	Zyx
Rhob			Fermt1	Insr
Zfp46			A830059I20Rik	Olfml3
Dchs1			EG244911	Ramp2
Ier3			Celsr1	Pgk1
Lamp2			Ccnjl	Centd3
2610024H22Rik			Igfbp2	Acot1
Laptm5			2310040A07Rik	Chst7
Hoxa5			Aard	Strbp
Gypc			Pard6g	Bex4
LOC381140			Sulf2	Kdm7a
Igfbp3			Samd14	Defcr-rs10
Igsf3			Cep55	Ly6a
Hoxd4			Tmem50b	Sct
2310033F14Rik			Fbln2	Mmp2
mKIAA0282			Shisa2	Rps6ka1
Tmem118			Gm22	Foxa3
C920004C08Rik			Abat	Chic1
2610528A11Rik			St6galnac4	Ddah1
Zfp579			2310011G17Rik	Gja1
Hp1bp3			Bhlhb2	Klhl6
Srebf2			4632427N05Rik	Etsrp71
Spsb1			Igf1r	Cdk6
Ckb			Tob1	Shc1
Uchl1			B930041F14Rik	Mylc2b
Fdps			Slc19a2	Rasgrp4
Mfsd2			Spock2	Car14
Hbb-bh1			Vstm2b	Angpt2
5430417L22Rik			Klc4	Iap
Nuak1			Irf2	Shh
Slc4a1			Tulp4	Ndufaf4
C230043G09Rik			LOC100041567
Nkd2			Nudt4
Cd59a			Acat2
Pdk1			9530068E07Rik
Hsd17b7			Ghr
Il11ra1			Aacs
Sh3pxd2b			Klf9
Hadhb			Has2
B430110C06Rik			LOC100044221
Twist2			Mela
Adam23			Zfp521
Tcf15			2900060P06Rik
Fermt1			Hoxd1
A830059I20Rik			Adamts9
Vps37d			Rrm1
EG244911			Emcn
Ccnjl			H1f0
Pdgfra			Pea15a
Ncam1			LOC280487
Aard			Dysf
Pard6g			LOC676640
Sulf2			Palld
C030027H14Rik			Trib2
Creg1			D15Mit260
Peli3			A730054J21Rik
Samd14			C130092E12
Lor			E330009J07Rik
Parva			scl0004190.1_3
H2afy			Trps1
2810410A03Rik			B230343A10Rik
Fbxl17			5830411I20
Efna1			Whrn
Fbln2			Vegfc
Ddx49			6330407I18Rik
Shisa2			Zeb1
Gm22			Gcap26
Abat			Pogk
Smarcd3			9930105H17Rik
Tbx6			Chd3
Bhlhb2			Gng12
4632427N05Rik			EG630499
Igf1r			6330403K07Rik
Tob1			A630082K20Rik
B930041F14Rik			Syde1
Gjb6			Gjc2
Slc19a2			3110079O15Rik
Ptk7			Fmnl3
Fat1			Maged2
Ypel5			Gmpr
Spock2			Sema5b
Vstm2b			Fads1
Klc4			Bcl11b
Irf2			Dusp26
Tulp4			Dci
Nudt4			1200009O22Rik
2310014H01Rik			Slc2a6
Acat2			Eraf
9530068E07Rik			Il11ra1
Ghr			Sdc2
Aacs			Nptx2
LOC100046343			Smug1
Acpl2			Hoxc12
Has2			Arfl4
LOC100044221			Ndn
Mela			Pea15
Zfp521			2310016C16Rik
2900060P06Rik			Socs2
Blvra			Hoxc13
Pea15a			Serf1
Dysf			Mfap4
LOC676640			Tcf4
Tnfrsf12a			Pla2g12a
Trib2			Casp2
Itpkb			Rasa3
2700084L06Rik			Serpinf1
Krt36			Chst8
A730054J21Rik			Efha1
A730017D01Rik			Mast2
C130092E12			LOC100040592
Vim			Fstl4
Mras			Kcnab3
Wbp1			Nelf
E330009J07Rik			Rhbdf1
B230343A10Rik			Hoxd3
Lrch1			2810022L02Rik
5830411I20			Tanc1
Whrn			Arl8a
Specc1			Slc39a6
Vegfc			Cyp51
6330407I18Rik			Dscr6
Zeb1			Lpl
Bmf			Notch3
Gcap26			Stat3
Pogk			LOC100046918
Wsb2			Hebp1
2610016A17Rik			Ptpdc1
D430019H16Rik			6330419J24Rik
Chd3			Nes
Fbxo10			Fam171a2
Adap1			Hsd17b11
Gng12			Foxd1
E430033B07Rik			Timp2
Stat3			Sv2b
6330403K07Rik			Csrp2
Fn1			AB023957
A630082K20Rik			LOC100048436
Syde1			Idh1
Nrarp			Rcan3
Gjc2			Lrp2
Igf2			4933421H10Rik
Maged2			BC039093
Gmpr			Dazap2
Slc6a8			LOC676420
Pdlim4			Nnat
Sema5b			Cirbp
Fads1			Gls2
Bcl11b			Igfbp7
Dusp26			Ociad2
1200009O22Rik			Tapt1
Slc2a6			Ndrg2
Eraf			Bok
Nptx2			Mmp17
Smug1			Gstk1
Hoxc12			Stk38l
Pea15			Tmsb4x
Tmem132c			Tspan7
2310016C16Rik			Tdrd7
Socs2			Lrp12
Hoxc13			Dscr1l2
Lrrn3			Sc4mol
Sox5			Dpysl4
Serf1			Tgfbi
6330549D23Rik			Kif26b
Mfap4			2010111I01Rik
Tcf4			Efemp2
Casp2			Cpne2
Rasa3			Art5
Serpinf1			2610027C15Rik
Emp1			Crim2
Chst8			Abcb1b
Rprm			Scd2
Stxbp1			Bbc3
Cdc2l6			Syap1
Arhgef3			Dpysl2
Cpxm1			Oasl2
Sim2			Prkcdbp
Copz2			Cyp27a1
Nfatc4			Rnf11
Nfatc1			Pcdh21
Axl			Peci
LOC100040592			Bmp1
Fstl4			6430527G18Rik
Kcnab3			Elk3
Anxa2			4833426J09Rik
Rhbdf1			Zkscan1
Sepn1			St5
Hoxd3			AI316807
3110013H01Rik			Prkag2
Phf2			Odz4
Lima1			Fam108a
Ctsa
2810022L02Rik
Scarf2
Crat
D0H4S114
Anxa5
Slc39a6
Cyp51
Epha2
Hey1
Dscr6
Hoxd8
Lxn
St3gal6
Dennd2a
Notch3
Hebp1
Ptpdc1
Itga11
Nes
Fam171a2
Hsd17b11
Foxd1
Bcl11a
Timp2
Sv2b
Sdc3
Gpx3
Gpc3
Galk1
Csrp2
Atp1a2
AB023957
Nfib
Idh1
Rcan3
4933421H10Rik
BC039093
Dazap2
Stc2
Timp3
Tagln3
Col5a1
LOC676420
Hspb8
Cirbp
Igfbp7
Kcne1l
Ociad2
Mib2
Fcrls
Tapt1
Ndrg2
2610009E16Rik
Stk38l
Rftn2
Steap2
Hspb6
Cyba
Tspan7
Aes
Lbh
Tdrd7
Dscr1l2
Sc4mol
Serinc2
Dpysl4
Tgfbi
Kif26b
Podxl2
2010111I01Rik
Itga5
Sall1
Efemp2
S100a11
Art5
2610027C15Rik
Tmem35
Mbd1
Akt3
Crim2
Ndfip1
Tuba1a
Abcb1b
Ptms
Pbk
Nenf
Syap1
Dpysl2
Oasl2
Prkcdbp
Bgn
Rnf11
Lama1
Pcdh21
D12Ertd553e
Emp3
S100a13
Tmem119
Unc84b
6430527G18Rik
Elk3
H1fx
Skil
Ypel3
Gng2
Zkscan1
Pja2
Ets1
Ankrd50
AI316807
Prkag2

### Sheet: cnh-Notochord-Nueral_tube
CNH-10.5 (Prajapati et al)	Notochrod genes( Wymeersch et al 2018)	"CNH-10.5" and "Notochord"	Neural-Tube (PNT Enriched Genes Olivera-Martinez Et Al 2014)	"CNH-10.5" and "PNT"	SZ Genes (Pnt Enriched Genes Olivera-Martinez Et Al 2014)	"CNH-10.5" and "SZ":
Defcr26	Defcr26	Defcr26	Abat	Olfml3	Adamts6	Cdx2
Defcr-rs7	Defcr-rs7	Defcr-rs7	Ace2		Aggf1	Cyp26a1
Hap1	Hap1	Hap1	Adcyap1r1		Akap12	Evx1
Hbb-b1	Hbb-b1	Hbb-b1	Alcam		Ankrd50	Fgf8
Klhl6	Klhl6	Klhl6	Ankh		Aplp2	Fzd10
Ndufaf4	Ndufaf4	Ndufaf4	Apoh		Apod	Gja1
Prnp	Prnp	Prnp	Aqp1		Arhgap8	Greb1
Scara3	Scara3	Scara3	Arhgap17		Arid1b	Hoxc9
Shh	Shh	Shh	Arl4c		Arsb	Il17rd
Slit2	Slit2	Slit2	Asl1		Astl	Rspo3
A830080H07Rik	4930533K18Rik		Atl1		Axin2	Slc1a4
Acot1	Arl4a		C13orf15		Bambi	T
Acot7	Bicc1		C1h12orf23		Bbx	Wnt3a
Adamtsl2	Btg1		C1orf53		Bmp2	Wnt5b
Adrb2	Chrd		C3h2orf43		Bms1
Angpt2	Clusterin		C7orf23		Brwd1
Anxa3	Cobl		C8orf4		C1orf69
Apcdd1	Col8a2		C9orf19		C9orf89
AY761185	Cthrc1		C9orf30		Caprin2
Bex4	Emp1		Ca2		Cbln1
Bik	Fermt1		Cap2		Ccdc28a
C230098O21Rik	Fltr3		Ccdc93		Ccdc82
Car14	Foxa1		Cdh4		Ccdc88a
Ccnd1	Igfbp5		Cited4		Cd3e
Cd40	Lmx1a		Ckb		Cdx2
Cd63	Ly-6H		Cnot6		Clic4
Cd83	Moxd1		Coch		Cmtm8
Cdk6	Nav3		Col14a1		Cnot2
Cdkn1a	Noto		Ctdspl		Comtd1
Cdkn1c	Nrep		Dbc1		Crhbp
Cdx2	Prickle2		Dhrs3		Csrnp1
Centd3	Ptch1		Dio2		Cwc27
Chic1	Rprm		Ednra		Cyp26a1
Chst7	scl0003799.1_2		Efemp1		Cyp27c1
Cib1	Sema5a		Eml1		Cytl1
Cpn1	Smoc1		Eml4		Dach1
Creld1	Sox9		Fabp5		Dbf4
Crip2	Spef1		Fam5b		Dcbld1
Cyp26a1	Synpo		Fgd4		Dll1
D17Wsu92e	Timp3		Fgfr2		Dock7
Ddah1			Flt4		Edaradd
Defcr3			Fn1		Egr1
Defcr6			Fzd7		Enc1
Defcr-rs10			Gcnt7		Epha1
Defcr-rs2			Gdpd4		Epha4
Dock6			Gopc		Esrrg
Dusp4			Grm4		Etv1
Dusp6			Gtf2h4		Evx1
Elf3			Gucy1a3		F2rl1
Endod1			Ifnar2		Fabp6
Eno3			Itga8		Fam171b
Ets2			Kcnab1		Farp1
Etsrp71			Krt14		Fgf1
Etv4			Lgi1		Fgf18
Eva1b			Lims1		Fgf3
Evx1			Lmo4		Fgf8
Fgf17			Lmx1b		Fkbp7
Fgf8			Loc395991		Frmd4b
Fnbp1			Loc396300		Fzd10
Foxa3			Loc416235		Gas2
Furin			Loc421845		Gfra1
Fzd10			Loc422305		Gja1
Gabarapl1			Loc769266		Gna11
Gad1			Loc769421		Gnai3
Gcnt2			Lrrn1		Gnot1
Gja1			Ltbp1		Greb1
Gldc			Ly6e		Hapln1
Gpr83			Manea		Has2
Greb1			Mapkap1		Hoxc9
Grina			Metrnl		Hsf5
Hba-x			Muc5b		Il17rd
Hopx			Mylk		Il1r1
Hoxa11s			Myo3a		Itga4
Hoxa7			Ndnf		Kat6a
Hoxb7			Neurog1		Kiaa0226l
Hoxc10			Nkx6-2		Lef1
Hoxc6			Nlgn1		Lhfpl2
Hoxc9			Npr3		Loc427799
Hoxd10			Nr6a1		Lrig3
Hoxd12			Olfm1		Lrrc42
Iap			Olfml3		Lrrc45
Il17rd			Pbx3		Map3k5
Insr			Pdgfb		March6
Irf1			Pla1a		Mettl6
Kdm7a			Plek2		Mid1ip1
Lhpp			Plscr4		Mllt3
Limch1			Ppap2a		Mpzl2
Lix1			Prdm2		Msgn1
Lmo2			Pros1		Msx1
LOC100044177			Prtg		Msx2
LOC100044289			Ptn		Mtif2
LOC100045413			Pts		Myc
LOC100045869			Rarb		Myof
LOC100046775			Rbm24		Nefm
LOC212390			Rcn1		Nell2
Ly6a			Rffl		Nipa1
Lypd6b			Rfx4		Nop14
Mgst1			Robo2		Nsg1
Mmp2			Ror1		Nsun2
Mylc2b			Sdc2		Nsun3
Ngfr			Sdpr		Ntm
Notch4			Sfrp2		Pcyt1b
Notum			Shroom1		Pdap1
Nup210			Slc39a8		Pdcd2
Oat			Slc41a2		Pde10a
Ogfrl1			Slc7a9		Pitpnc1
Olfml3			Smad6		Rai14
Pdia5			Snai2		Rasgrp3
Pgk1			Sntb1		Rbm35b
Pgm2			Sox18		Rgs20
Pitrm1			Sox3		Rock2
Prr18			Spag9		Rora
Rab8b			Sptlc3		Rrbp1
Ramp2			Sqrdl		Rspo3
Rasgrp4			St5		S100z
Rell1			St6galnac2		Scml2
Rnf208			Ston2		Sdc3
Rps6ka1			Tiam2		Senp5
Rspo3			Timp3		Slc1a4
Sall3			Trib2		Slc37a3
Samd9l			Ubxd4		Snai1
Sbk			Wfdc1		Spry2
Scara5			Zeb2		Srd5a3
Sct					Suclg2
Serpine2					Syndig1
Sgk1					Sypl1
Shc1					Syt10
Slc1a3					T
Slc1a4					Thbs4
Slc2a3					Tmem100
Smox					Tmem45a
Snx11					Tnpo1
Sp5					Tuba4a
Strbp					Unc5b
Susd4					Upp1
T					Urb2
Tcea3					Vav3
Thsd2					Wdr66
Tmprss2					Wnk2
Tpd52					Wnt3a
Tpm1					Wnt5a
Tril					Wnt5b
Trim2					Xpc
Uap1l1					Ythdc1
Wfdc2					Zeb1
Wnt3a
Wnt5b
Zcchc18
Zyx
