## Supplemental Table S4 for "*Greb1* is required for axial elongation and segmentation in vertebrate embryos"

### Sheet: Pathway Maps
Enrichment analysis report
Enrichment by Pathway Maps					(1) CNH_Vs_PSM.diffGenes.up				(2) CNH_Vs_PSM.diffGenes.dn
#	Maps	Total	min(pValue)	Min FDR	p-value	FDR	In Data	Genes from Active Data	p-value	FDR	In Data	Genes from Active Data
1	Development_Notch Signaling Pathway	43	7.8286e-09	8.3766e-07	0.259424	0.370747	1	Furin	7.8286e-09	8.3766e-07	6	p63, NOTCH1 (NICD), SAP30, NOTCH1 (NEXT), NOTCH1 precursor, NOTCH1 receptor
2	Transcription_Androgen Receptor nuclear signaling	45	5.702e-07	0.000149963	5.702e-07	0.000149963	6	p21, Frizzled, Shc, MMP-2, WNT, Cyclin D1	0.152008	0.254422	1	Frizzled
3	Development_NOTCH-induced EMT	19	4.09466e-05	0.00146043	0.12411	0.370747	1	NOTCH4	4.09466e-05	0.00146043	3	NOTCH1 (NICD), NOTCH1 (NEXT), NOTCH1 receptor
4	Development_Regulation of epithelial-to-mesenchymal transition (EMT)	64	7.56728e-05	0.00767064	7.56728e-05	0.00767064	5	NOTCH4, Frizzled, MMP-2, WNT, Tropomyosin-1	0.0225645	0.219491	2	Frizzled, NOTCH1 receptor
5	Cytoskeleton remodeling_TGF, WNT and cytoskeletal remodeling	111	0.000111294	0.00767064	0.000111294	0.00767064	6	MRLC, p21, Frizzled, Shc, WNT, Cyclin D1	0.00747238	0.114815	3	MELC, Frizzled, Tcf(Lef)
6	Development_MAG-dependent inhibition of neurite outgrowth	37	0.000116664	0.00767064	0.000116664	0.00767064	4	MRLC, NGFR (ICD), NGFR(TNFRSF16), NGFR (CTF)	0.126727	0.254422	1	MELC
7	Translation_Non-genomic (rapid) action of Androgen Receptor	40	0.00261711	0.0764777	0.00261711	0.0764777	3	Frizzled, Shc, WNT	0.136292	0.254422	1	Frizzled
8	Development_Melanocyte development and pigmentation	49	0.00466952	0.08059	0.00466952	0.08059	3	p90RSK1, Frizzled, WNT3A	0.164382	0.254422	1	Frizzled
9	Cytoskeleton remodeling_Cytoskeleton remodeling	102	0.00537132	0.08059	0.00537132	0.08059	4	MRLC, p21, Shc, Zyxin	0.0529487	0.254422	2	MELC, Tcf(Lef)
10	Development_WNT signaling pathway. Part 2	53	0.00582209	0.08059	0.00582209	0.08059	3	Frizzled, WNT, Cyclin D1	0.0158104	0.169172	2	Frizzled, Tcf(Lef)

### Sheet: Info
General
Date	23-MAY-13 11.51.31.000 AM
Server	portal.genego.com
Version	6.14.61508
Name	Cancer Research UK - Richard Mitter
Login	cancer6
Workflow Settings
Type	Enrichment analysis
Signals	both
Active Data
Name	Type	Size		Threshold	0
CNH_Vs_PSM.diffGenes.dn	General	89		P-value	1
CNH_Vs_PSM.diffGenes.up	General	130
